# Socially regulated genes are spatially hyperconnected to enhancers in the ant brain

**DOI:** 10.64898/2026.04.08.717219

**Authors:** Mohuizi Kuang, Aneliya Antonova, Sandra Moreno-Medina, John F. Doherty, Kavitha Sarma, Marco Prinz, H.T. Marc Timmers, Emily J. Shields, Roberto Bonasio

## Abstract

Caste identity in *Harpegnathos saltator* ants remains plastic beyond development and throughout adulthood. Adult *Harpegnathos* workers can become dominant reproductives, known as “gamergates,” through a social caste transition that involves extensive transcriptional and cellular remodeling of the brain. To gain insight into the epigenetic regulation of this process, we generated comprehensive, caste-specific epigenomic atlases of the *Harpegnathos* brain, including chromatin accessibility, histone modifications, and 3D genome architecture. Using these data we refined the genome assembly, annotated enhancers, and linked them to target genes. We then identified candidate 3D-architectural factors, many of which were specifically upregulated in gamergate brains. Promoters of genes upregulated during the worker–gamergate transition formed an unusually high number of 3D chromatin contacts with their regulatory regions, and most of these contacts were already present in workers. We propose that the pre-existing hyper-connectivity of socially regulated genes is essential to adult brain plasticity and behavioral reprogramming.
