## Supplemental Tables 1-2 for "Socially regulated genes are spatially hyperconnected to enhancers in the ant brain"

### Sheet: Table S1
Table S1. Micro-C sequencing and quality metrics for worker samples
Worker samples	e1b1	e1b2	e1b3	e1b4	e1b5	e1b6	e2b1	e2b2	e2b3	e2b4	e2b5	e2b6
Total Read Pairs	146032536	272845563	165828325	261986655	206577870	224297591	244319060	247063967	160563733	182924510	197575561	185909703
Unmapped Read Pairs	45215597	116769175	58240777	114728622	66480651	72306856	68525418	67164667	35679714	58257349	55002266	50146485
Mapped Read Pairs	72558385	111035818	78489503	102435839	100882641	108979240	128728777	129014368	89362504	90582720	103024830	97026377
PCR Dup Read Pairs	34671389	63175210	32977145	69018955	46099512	57466774	59105508	60586890	39458485	42540099	46287276	43178268
No-Dup Read Pairs	37886996	47860608	45512358	33416884	54783129	51512466	69623269	68427478	49904019	48042621	56737554	53848109
No-Dup Cis Read Pairs	35833416	43932804	43121125	31362111	51904249	48481565	66457695	65186053	47667199	45993404	53958263	51307006
No-Dup Trans Read Pairs	2053580	3927804	2391233	2054773	2878880	3030901	3165574	3241425	2236820	2049217	2779291	2541103
No-Dup Valid Read Pairs (cis >= 1kb + trans)	21367581	28707058	26249575	19777874	31579073	29546990	38753733	38919930	27699819	26153358	32248939	29855913
No-Dup Cis Read Pairs < 1kb	16519415	19153550	19262783	13639010	23204056	21965476	30869536	29507548	22204200	21889263	24488615	23992196
No-Dup Cis Read Pairs >= 1kb	19314001	24779254	23858342	17723101	28700193	26516089	35588159	35678505	25462999	24104141	29469648	27314810
No-Dup Cis Read Pairs >= 10kb	10340363	13611035	12886551	9356949	15041988	14224827	17058344	18219949	12051776	10734643	14595625	12865372
Valid Read Pairs	21367581	28707058	26249575	19777874	31579073	29546990	38753733	38919930	27699819	26153358	32248939	29855913
total Worker Valid Read Pairs	350859843
% of read pairs (worker samples)	e1b1	e1b2	e1b3	e1b4	e1b5	e1b6	e2b1	e2b2	e2b3	e2b4	e2b5	e2b6
Unmapped Read Pairs	0.3096	0.428	0.3512	0.4379	0.3218	0.3224	0.2805	0.2719	0.2222	0.3185	0.2784	0.2697
Mapped Read Pairs	0.4969	0.407	0.4733	0.391	0.4884	0.4859	0.5269	0.5222	0.5566	0.4952	0.5214	0.5219
PCR Dup Read Pairs	0.2374	0.2315	0.1989	0.2634	0.2232	0.2562	0.2419	0.2452	0.2457	0.2326	0.2343	0.2323
No-Dup Read Pairs	0.2594	0.1754	0.2745	0.1276	0.2652	0.2297	0.285	0.277	0.3108	0.2626	0.2872	0.2896
No-Dup Cis Read Pairs	0.9458	0.9179	0.9475	0.9385	0.9474	0.9412	0.9545	0.9526	0.9552	0.9573	0.951	0.9528
No-Dup Trans Read Pairs	0.0542	0.0821	0.0525	0.0615	0.0526	0.0588	0.0455	0.0474	0.0448	0.0427	0.049	0.0472
No-Dup Valid Read Pairs (cis >= 1kb + trans)	0.564	0.5998	0.5768	0.5919	0.5764	0.5736	0.5566	0.5688	0.5551	0.5444	0.5684	0.5544
No-Dup Cis Read Pairs < 1kb	0.436	0.4002	0.4232	0.4081	0.4236	0.4264	0.4434	0.4312	0.4449	0.4556	0.4316	0.4456
No-Dup Cis Read Pairs >= 1kb	0.5098	0.5177	0.5242	0.5304	0.5239	0.5148	0.5112	0.5214	0.5102	0.5017	0.5194	0.5073
No-Dup Cis Read Pairs >= 10kb	0.2729	0.2844	0.2831	0.28	0.2746	0.2761	0.245	0.2663	0.2415	0.2234	0.2572	0.2389

### Sheet: Table S2
Table S2. Micro-C sequencing and quality metrics for gamergate samples
Gamergate samples	e1b1	e1b2	e1b3	e1b4	e1b5	e2b1	e2b2	e2b3	e2b4	e2b5	e2b6	e2b7
Total Read Pairs	282071278	213024857	204357871	176208624	206016629	243899696	233766359	188433003	183040239	146654038	149741823	146146843
Unmapped Read Pairs	123703584	64505745	68092808	55476105	53370156	65880748	39539000	34620564	34612447	24947866	29847660	31095561
Mapped Read Pairs	111114547	105275534	96078251	87769268	109300734	128374252	138301068	109926579	106098264	87806244	85486506	81831134
PCR Dup Read Pairs	89789358	61548043	61556528	41058811	65621836	61774295	68606880	50325367	48553979	39060663	38065273	37143642
No-Dup Read Pairs	21325189	43727491	34521723	46710457	43678898	66599957	69694188	59601212	57544285	48745581	47421233	44687492
No-Dup Cis Read Pairs	19887011	41027197	32002601	44352573	41221317	62818674	65705304	56290930	54314791	46056927	44714040	42048181
No-Dup Trans Read Pairs	1438178	2700294	2519122	2357884	2457581	3781283	3988884	3310282	3229494	2688654	2707193	2639311
No-Dup Valid Read Pairs (cis >= 1kb + trans)	12112677	25369068	20337813	26402293	24912526	39737350	41860291	35310059	33699893	29155352	27892070	26551392
No-Dup Cis Read Pairs < 1kb	9212512	18358423	14183910	20308164	18766372	26862607	27833897	24291153	23844392	19590229	19529163	18136100
No-Dup Cis Read Pairs >= 1kb	10674499	22668774	17818691	24044409	22454945	35956067	37871407	31999777	30470399	26466698	25184877	23912081
No-Dup Cis Read Pairs >= 10kb	5723091	12184645	9737241	12659444	11775854	19021218	21371941	16439792	15597215	13836904	12580913	12220052
Valid Read Pairs	12112677	25369068	20337813	26402293	24912526	39737350	41860291	35310059	33699893	29155352	27892070	26551392
total Worker Valid Read Pairs	343340784
% of read pairs (gamergate samples)	e1b1	e1b2	e1b3	e1b4	e1b5	e2b1	e2b2	e2b3	e2b4	e2b5	e2b6	e2b7
Unmapped Read Pairs	0.4386	0.3028	0.3332	0.3148	0.2591	0.2701	0.1691	0.1837	0.1891	0.1701	0.1993	0.2128
Mapped Read Pairs	0.3939	0.4942	0.4701	0.4981	0.5305	0.5263	0.5916	0.5834	0.5796	0.5987	0.5709	0.5599
PCR Dup Read Pairs	0.3183	0.2889	0.3012	0.233	0.3185	0.2533	0.2935	0.2671	0.2653	0.2663	0.2542	0.2542
No-Dup Read Pairs	0.0756	0.2053	0.1689	0.2651	0.212	0.2731	0.2981	0.3163	0.3144	0.3324	0.3167	0.3058
No-Dup Cis Read Pairs	0.9326	0.9382	0.927	0.9495	0.9437	0.9432	0.9428	0.9445	0.9439	0.9448	0.9429	0.9409
No-Dup Trans Read Pairs	0.0674	0.0618	0.073	0.0505	0.0563	0.0568	0.0572	0.0555	0.0561	0.0552	0.0571	0.0591
No-Dup Valid Read Pairs (cis >= 1kb + trans)	0.568	0.5802	0.5891	0.5652	0.5704	0.5967	0.6006	0.5924	0.5856	0.5981	0.5882	0.5942
No-Dup Cis Read Pairs < 1kb	0.432	0.4198	0.4109	0.4348	0.4296	0.4033	0.3994	0.4076	0.4144	0.4019	0.4118	0.4058
No-Dup Cis Read Pairs >= 1kb	0.5006	0.5184	0.5162	0.5148	0.5141	0.5399	0.5434	0.5369	0.5295	0.543	0.5311	0.5351
No-Dup Cis Read Pairs >= 10kb	0.2684	0.2786	0.2821	0.271	0.2696	0.2856	0.3067	0.2758	0.271	0.2839	0.2653	0.2735
